# A map of binary SARS-CoV-2 protein interactions implicates host immune regulation and ubiquitination

**DOI:** 10.1101/2021.03.15.433877

**Authors:** Dae-Kyum Kim, Benjamin Weller, Chung-Wen Lin, Dayag Sheykhkarimli, Jennifer J. Knapp, Nishka Kishore, Mayra Sauer, Ashyad Rayhan, Veronika Young, Nora Marin-de la Rosa, Oxana Pogoutse, Kerstin Spirohn, Alexandra Strobel, Florent Laval, Patrick Schwehn, Roujia Li, Simin Rothballer, Melina Altmann, Patricia Cassonnet, Guillaume Dugied, Atina G. Cote, Lena Elorduy Vergara, Isaiah Hazelwood, Bingruo B. Liu, Maria Nguyen, Ramakrishnan Pandiarajan, Patricia A. Rodriguez Coloma, Luc Willems, Jean-Claude Twizere, Caroline Demeret, Yves Jacob, Tong Hao, Dave E. Hill, Claudia Falter, Marc Vidal, Michael A. Calderwood, Frederick P. Roth, Pascal Falter-Braun

## Abstract

Key steps in viral propagation, immune suppression, and pathology are mediated by direct, binary, physical interactions between viral and host proteins. To understand the biology of severe acute respiratory syndrome coronavirus 2 (SARS-CoV-2) infection, we generated an unbiased systematic map of binary interactions between viral and host proteins, complementing previous co-complex association maps by conveying more direct mechanistic understanding and potentially enabling targeted disruption of direct interactions. To this end, we deployed two parallel strategies, identifying 205 virus-host and 27 intraviral binary interactions amongst 171 host and 19 viral proteins, and confirming high quality of these interactions via a calibrated orthogonal assay. Host proteins interacting with SARS-CoV-2 proteins are enriched in various cellular processes, including immune signaling and inflammation, protein ubiquitination, and membrane trafficking. Specific subnetworks provide new hypotheses related to viral modulation of host protein homeostasis and T-cell regulation. The binary virus-host protein interactions we identified can now be prioritized as targets for therapeutic intervention. More generally, we provide a resource of systematic maps describing which SARS-CoV-2 and human proteins interact directly.
