## Supplementary Table 1 for "A map of binary SARS-CoV-2 protein interactions implicates host immune regulation and ubiquitination"

### Sheet: Viral ORFs
Supplementary Table 1A. Total list of viral proteins used in both Y2H screens.
Index	Viral protein	Association	Screening Method	Function	Amino acid sequence
1	NSP1	non structural protein	Y2HHIS3 + Y2HGFP	Suppress antiviral host response by suppressing host gene expression	MESLVPGFNEKTHVQLSLPVLQVRDVLVRGFGDSVEEVLSEARQHLKDGTCGLVEVEKGVLPQLEQPYVFIKRSDARTAPHGHVMVELVAELEGIQYGRSGETLGVLVPHVGEIPVAYRKVLLRKNGNKGAGGHSYGADLKSFDLGDELGTDPYEDFQENWNTKHSSGVTRELMRELNGG
2	NSP2	non structural protein	Y2HHIS3 + Y2HGFP	Essential for viral replication	MAYTRYVDNNFCGPDGYPLECIKDLLARAGKASCTLSEQLDFIDTKRGVYCCREHEHEIAWYTERSEKSYELQTPFEIKLAKKFDTFNGECPNFVFPLNSIIKTIQPRVEKKKLDGFMGRIRSVYPVASPNECNQMCLSTLMKCDHCGETSWQTGDFVKATCEFCGTENLTKEGATTCGYLPQNAVVKIYCPACHNSEVGPEHSLAEYHNESGLKTILRKGGRTIAFGGCVFSYVGCHNKCAYWVPRASANIGCNHTGVVGEGSEGLNDNLLEILQKEKVNINIVGDFKLNEEIAIILASFSASTSAFVETVKGLDYKAFKQIVESCGNFKVTKGKAKKGAWNIGEQKSILSPLYAFASEAARVVRSIFSRTLETAQNSVRVLQKAAITILDGISQYSL…
3	NSP3	non structural protein	Y2HHIS3 + Y2HGFP	Putative PL-pro domain / Essential for viral replication	MAPTKVTFGDDTVIEVQGYKSVNITFELDERIDKVLNEKCSAYTVELGTEVNEFACVVADAVIKTLQPVSELLTPLGIDLDEWSMATYYLFDESGEFKLASHMYCSFYPPDEDEEEGDCEEEEFEPSTQYEYGTEDDYQGKPLEFGATSAALQPEEEQEEDWLDDDSQQTVGQQDGSEDNQTTTIQTIVEVQPQLEMELTPVVQTIEVNSFSGYLKLTDNVYIKNADIVEEAKKVKPTVVVNAANVYLKHGGGVAGALNKATNNAMQVESDDYIATNGPLKVGGSCVLSGHNLAKHCLHVVGPNVNKGEDIQLLKSAYENFNQHEVLLAPLLSAGIFGADPIHSLRVCVDTVRTNVYLAVFDKNLYDKLVSSFLEMKSEKQVEQKIAEIPKEEVKPFIT…
4	NSP4	non structural protein	Y2HHIS3 + Y2HGFP	Complex with NSP3 & 6 - DMV (double-membrane vesicle) formation	MKIVNNWLKQLIKVTLVFLFVAAIFYLITPVHVMSKHTDFSSEIIGYKAIDGGVTRDIASTDTCFANKHADFDTWFSQRGGSYTNDKACPLIAAVITREVGFVVPGLPGTILRTTNGDFLHFLPRVFSAVGNICYTPSKLIEYTDFATSACVLAAECTIFKDASGKPVPYCYDTNVLEGSVAYESLRPDTRYVLMDGSIIQFPNTYLEGSVRVVTTFDSEYCRHGTCERSEAGVCVSTSGRWVLNNDYYRSLPGVFCGVDAVNLLTNMFTPLIQPIGALDISASIVAGGIVAIVVTCLAYYFMRFRRAFGEYSHVVAFNTLLFLMSFTVLCLTPVYSFLPGVYSVIYLYLTFYLTNDVSFLAHIQWMVMFTPLVPFWITIAYIICISTKHFYWFFSNYL…
5	NSP5	non structural protein	Y2HHIS3 + Y2HGFP	3CL-pro domain	MSGFRKMAFPSGKVEGCMVQVTCGTTTLNGLWLDDVVYCPRHVICTSEDMLNPNYEDLLIRKSNHNFLVQAGNVQLRVIGHSMQNCVLKLKVDTANPKTPKYKFVRIQPGQTFSVLACYNGSPSGVYQCAMRPNFTIKGSFLNGSCGSVGFNIDYDCVSFCYMHHMELPTGVHAGTDLEGNFYGPFVDRQTAQAAGTDTTITVNVLAWLYAAVINGDRWFLNRFTTTLNDFNLVAMKYNYEPLTQDHVDILGPLSAQTGIAVLDMCASLKELLQNGMNGRTILGSALLEDEFTPFDVVRQCSGVTFQ
6	NSP6	non structural protein	Y2HHIS3 + Y2HGFP	Complex with NSP 3 & 4: DMV formation	MSAVKRTIKGTHHWLLLTILTSLLVLVQSTQWSLFFFLYENAFLPFAMGIIAMSAFAMMFVKHKHAFLCLFLLPSLATVAYFNMVYMPASWVMRIMTWLDMVDTSLSGFKLKDCVMYASAVVLLILMTARTVYDDGARRVWTLMNVLTLVYKVYYGNALDQAISMWALIISVTSNYSGVVTTVMFLARGIVFMCVEYCPIFFITGNTLQCIMLVYCFLGYFCTCYFGLFCLLNRYFRLTLGVYDYLVSTQEFRYMNSQGLLPPKNSIDAFKLNIKLLGVGGKPCIKVATVQ
7	NSP7	non structural protein	Y2HHIS3 + Y2HGFP	Complex with NSP8: Primase	MSKMSDVKCTSVVLLSVLQQLRVESSSKLWAQCVQLHNDILLAKDTTEAFEKMVSLLSVLLSMQGAVDINKLCEEMLDNRATLQ
8	NSP8	non structural protein	Y2HHIS3 + Y2HGFP	Complex with NSP7: Primase	MAIASEFSSLPSYAAFATAQEAYEQAVANGDSEVVLKKLKKSLNVAKSEFDRDAAMQRKLEKMADQAMTQMYKQARSEDKRAKVTSAMQTMLFTMLRKLDNDALNNIINNARDGCVPLNIIPLTTAAKLMVVIPDYNTYKNTCDGTTFTYASALWEIQQVVDADSKIVQLSEISMDNSPNLAWPLIVTALRANSAVKLQ
9	NSP9	non structural protein	Y2HHIS3 + Y2HGFP	RNA/DNA binding activity	MNNELSPVALRQMSCAAGTTQTACTDDNALAYYNTTKGGRFVLALLSDLQDLKWARFPKSDGTGTIYTELEPPCRFVTDTPKGPKVKYLYFIKGLNNLNRGMVLGSLAATVRLQ
10	NSP10	non structural protein	Y2HHIS3 + Y2HGFP	Complex with NSP14: Replication fidelity	MAGNATEVPANSTVLSFCAFAVDAAKAYKDYLASGGQPITNCVKMLCTHTGTGQAITVTPEANMDQESFGGASCCLYCRCHIDHPNPKGFCDLKGKYVQIPTTCANDPVGFTLKNTVCTVCGMWKGYGCSCDQLREPMLQ
11	NSP12-1	non structural protein	Y2HHIS3	RNA-dependent RNA polymerase	MSADAQSFLNRVCGVSAARLTPCGTGTSTDVVYRAFDIYNDKVAGFAKFLKTNCCRFQEKDEDDNLIDSYFVVKRHTFSNYQHEETIYNLLKDCPAVAKHDFFKFRIDGDMVPHISRQRLTKYTMADLVYALRHFDEGNCDTLKEILVTYNCCDDDYFNKKDWYDFVENPDILRVYANLGERVRQALLKTVQFCDAMRNAGIVGVLTLDNQDLNGNWYDFGDFIQTTPGSGVPVVDSYYSLLMPILTLTRALTAESHVDTDLTKPYIKWDLLKYDFTEERLKLFDRYFKYWDQTYHPNCVNCLDDRCILHCANFNVLFSTVFPPTSFGPLVRKIFVDGVPFVVSTGYHFRELGVVHNQDVNLHSSRLSFKELLVYAADPAMHAASGNLLLDKRTTCFSV…
12	NSP12-2	non structural protein	Y2HGFP	RNA-dependent RNA polymerase	MSAARLTPCGTGTSTDVVYRAFDIYNDKVAGFAKFLKTNCCRFQEKDEDDNLIDSYFVVKRHTFSNYQHEETIYNLLKDCPAVAKHDFFKFRIDGDMVPHISRQRLTKYTMADLVYALRHFDEGNCDTLKEILVTYNCCDDDYFNKKDWYDFVENPDILRVYANLGERVRQALLKTVQFCDAMRNAGIVGVLTLDNQDLNGNWYDFGDFIQTTPGSGVPVVDSYYSLLMPILTLTRALTAESHVDTDLTKPYIKWDLLKYDFTEERLKLFDRYFKYWDQTYHPNCVNCLDDRCILHCANFNVLFSTVFPPTSFGPLVRKIFVDGVPFVVSTGYHFRELGVVHNQDVNLHSSRLSFKELLVYAADPAMHAASGNLLLDKRTTCFSVAALTNNVAFQTVKP…
13	NSP13	non structural protein	Y2HHIS3 + Y2HGFP	Helicase	MAVGACVLCNSQTSLRCGACIRRPFLCCKCCYDHVISTSHKLVLSVNPYVCNAPGCDVTDVTQLYLGGMSYYCKSHKPPISFPLCANGQVFGLYKNTCVGSDNVTDFNAIATCDWTNAGDYILANTCTERLKLFAAETLKATEETFKLSYGIATVREVLSDRELHLSWEVGKPRPPLNRNYVFTGYRVTKNSKVQIGEYTFEKGDYGDAVVYRGTTTYKLNVGDYFVLTSHTVMPLSAPTLVPQEHYVRITGLYPTLNISDEFSSNVANYQKVGMQKYSTLQGPPGTGKSHFAIGLALYYPSARIVYTACSHAAVDALCEKALKYLPIDKCSRIIPARARVECFDKFKVNSTLEQYVFCTVNALPETTADIVVFDEISMATNYDLSVVNARLRAKHYVY…
14	NSP14	non structural protein	Y2HHIS3 + Y2HGFP	ExoN: 3'-5' exonuclease	MAENVTGLFKDCSKVITGLHPTQAPTHLSVDTKFKTEGLCVDIPGIPKDMTYRRLISMMGFKMNYQVNGYPNMFITREEAIRHVRAWIGFDVEGCHATREAVGTNLPLQLGFSTGVNLVAVPTGYVDTPNNTDFSRVSAKPPPGDQFKHLIPLMYKGLPWNVVRIKIVQMLSDTLKNLSDRVVFVLWAHGFELTSMKYFVKIGPERTCCLCDRRATCFSTASDTYACWHHSIGFDYVYNPFMIDVQQWGFTGNLQSNHDLYCQVHGNAHVASCDAIMTRCLAVHECFVKRVDWTIEYPIIGDELKINAACRKVQHMVVKAALLADKFPVLHDIGNPKAIKCVPQADVEWKFYDAQPCSDKAYKIEELFYSYATHSDKFTDGVCLFWNCNVDRYPANSIV…
15	NSP15	non structural protein	Y2HHIS3 + Y2HGFP	XendoU: poly(U)-specific endoribonuclease	MSLENVAFNVVNKGHFDGQQGEVPVSIINNTVYTKVDGVDVELFENKTTLPVNVAFELWAKRNIKPVPEVKILNNLGVDIAANTVIWDYKRDAPAHISTIGVCSMTDIAKKPTETICAPLTVFFDGRVDGQVDLFRNARNGVLITEGSVKGLQPSVGPKQASLNGVTLIGEAVKTQFNYYKKVDGVVQQLPETYFTQSRNLQEFKPRSQMEIDFLELAMDEFIERYKLEGYAFEHIVYGDFSHSQLGGLHLLIGLAKRFKESPFELEDFIPMDSTVKNYFITDAQTGSSKCVCSVIDLLLDDFVEIIKSQDLSVVSKVVKVTIDYTEISFMLWCKDGHVETFYPKLQ
16	NSP16	non structural protein	Y2HHIS3 + Y2HGFP	2'-O'-MT: 2'-O-ribo methyltransferase	MSSQAWQPGVAMPNLYKMQRMLLEKCDLQNYGDSATLPKGIMMNVAKYTQLCQYLNTLTLAVPYNMRVIHFGAGSDKGVAPGTAVLRQWLPTGTLLVDSDLNDFVSDADSTLIGDCATVHTANKWDLIISDMYDPKTKNVTKENDSKEGFFTYICGFIQQKLALGGSVAIKITEHSWNADLYKLMGHFAWWTAFVTNVNASSSEAFLIGCNYLGKPREQIDGYVMHANYIFWRNTNPIQLSSYSLFDMSKFPLKLRGTAVMSLKEGQINDMILSLLSKGRLIIRENNRVVISSDVLVNN
17	S	structural protein	Y2HHIS3 + Y2HGFP	Spike glycoprotein trimer	MFVFLVLLPLVSSQCVNLTTRTQLPPAYTNSFTRGVYYPDKVFRSSVLHSTQDLFLPFFSNVTWFHAIHVSGTNGTKRFDNPVLPFNDGVYFASTEKSNIIRGWIFGTTLDSKTQSLLIVNNATNVVIKVCEFQFCNDPFLGVYYHKNNKSWMESEFRVYSSANNCTFEYVSQPFLMDLEGKQGNFKNLREFVFKNIDGYFKIYSKHTPINLVRDLPQGFSALEPLVDLPIGINITRFQTLLALHRSYLTPGDSSSGWTAGAAAYYVGYLQPRTFLLKYNENGTITDAVDCALDPLSETKCTLKSFTVEKGIYQTSNFRVQPTESIVRFPNITNLCPFGEVFNATRFASVYAWNRKRISNCVADYSVLYNSASFSTFKCYGVSPTKLNDLCFTNVYADS…
18	E	structural protein	Y2HHIS3 + Y2HGFP	Envelope protein	MYSFVSEETGTLIVNSVLLFLAFVVFLLVTLAILTALRLCAYCCNIVNVSLVKPSFYVYSRVKNLNSSRVPDLLV
19	M	structural protein	Y2HHIS3 + Y2HGFP	Membrane protein	MADSNGTITVEELKKLLEQWNLVIGFLFLTWICLLQFAYANRNRFLYIIKLIFLWLLWPVTLACFVLAAVYRINWITGGIAIAMACLVGLMWLSYFIASFRLFARTRSMWSFNPETNILLNVPLHGTILTRPLLESELVIGAVILRGHLRIAGHHLGRCDIKDLPKEITVATSRTLSYYKLGASQRVAGDSGFAAYSRYRIGNYKLNTDHSSSSDNIALLVQ
20	N	structural protein	Y2HHIS3 + Y2HGFP	Nucleoprotein for virus RNA genome	MSDNGPQNQRNAPRITFGGPSDSTGSNQNGERSGARSKQRRPQGLPNNTASWFTALTQHGKEDLKFPRGQGVPINTNSSPDDQIGYYRRATRRIRGGDGKMKDLSPRWYFYYLGTGPEAGLPYGANKDGIIWVATEGALNTPKDHIGTRNPANNAAIVLQLPQGTTLPKGFYAEGSRGGSQASSRSSSRSRNSSRNSTPGSSRGTSPARMAGNGGDAALALLLLDRLNQLESKMSGKGQQQQGQTVTKKSAAEASKKPRQKRTATKAYNVTQAFGRRGPEQTQGNFGDQELIRQGTDYKHWPQIAQFAPSASAFFGMSRIGMEVTPSGTWLTYTGAIKLDDKDPNFKDQVILLNKHIDAYKTFPPTEPKKDKKKKADETQALPQRQKKQQTVTLLPAAD…
21	ORF3A	accessory protein	Y2HHIS3 + Y2HGFP	Activate inflammatory signal via JNK, NKkB, IL-8 and RANTES	MDLFMRIFTIGTVTLKQGEIKDATPSDFVRATATIPIQASLPFGWLIVGVALLAVFQSASKIITLKKRWQLALSKGVHFVCNLLLLFVTVYSHLLLVAAGLEAPFLYLYALVYFLQSINFVRIIMRLWLCWKCRSKNPLLYDANYFLCWHTNCYDYCIPYNSVTSSIVITSGDGTTSPISEHDYQIGGYTEKWESGVKDCVVLHSYFTSDYYQLYSTQLSTDTGVEHVTFFIYNKIVDEPEEHVQIHTIDGSSGVVNPVMEPIYDEPTTTTSVPL
22	ORF3B	accessory protein	Y2HHIS3	Activate inflammatory signal via RUNX1B, JNK and ERK	MMPTIFFAGILIVTTIVYLTIV
23	ORF3D	accessory protein	Y2HGFP	Activate inflammatory signal via RUNX1B, JNK and ERK	MAYCWRCTSCCFSERFQNHNPQKEMATSTLQGCSLCLQLAVVVCNSLLTPFARCCWP
24	ORF6	accessory protein	Y2HHIS3 + Y2HGFP	Antagonize STAT1 function and IFN signalling	MFHLVDFQVTIAEILLIIMRTFKVSIWNLDYIINLIIKNLSKSLTENKYSQLDEEQPMEID
25	ORF7A	accessory protein	Y2HHIS3 + Y2HGFP	Induce inflammatory response via NFkB, IL8 and RANTES	MKIILFLALITLATCELYHYQECVRGTTVLLKEPCSSGTYEGNSPFHPLADNKFALTCFSTQFAFACPDGVKHVYQLRARSVSPKLFIRQEEVQELYSPIFLIVAAIVFITLCFTLKRKTE
26	ORF7B	accessory protein	Y2HHIS3 + Y2HGFP	Induce inflammatory response	MIELSLIDFYLCFLAFLLFLVLIMLIIFWFSLELQDHNETCHA
27	ORF8	accessory protein	Y2HHIS3 + Y2HGFP	Induce apoptosis via mitochondria-dependent pathway	MKFLVFLGIITTVAAFHQECSLQSCTQHQPYVVDDPCPIHFYSKWYIRVGARKSAPLIELCVDEAGSKSPIQYIDIGNYTVSCLPFTINCQEPKLGSLVVRCSFYEDFLEYHDVRVVLDFI
28	ORF9B	accessory protein	Y2HHIS3 + Y2HGFP	Induce apoptosis	MDPKISEMHPALRLVDPQIQLAVTRMENAVGRDQNNVGPKVYPIILRLGSPLSLNMARKTLNSLEDKAFQLTPIAVQMTKLATTEELPDEFVVVTVK
29	ORF9C	accessory protein	Y2HHIS3 + Y2HGFP	Unknown function	MLQSCYNFLKEQHCQKASTQKGAEAAVKPLLVPHHVVATVQEIQLQAAVGELLLLEWLAMAVMLLLLCCCLTD
30	ORF10	accessory protein	Y2HGFP	Unknown function	MGYINVFAFPFTIYSLLLCRMNSRNYIAQVDVVNFNLT

### Sheet: VirHostome
Supplementary Table 1B. Total list of protein-protein interactions between viral and human proteins (HuSCI).
				AP-MS interactome
Index	Viral protein	Host protein	Binary VirHostome	Gordon, et al.	Stukalov, et al.	Li, et al.	Nabeel, et al.
1	E	BAG4	HuSCIHIS3	0	0	0	0
2	E	CREB3L1	HuSCIBFG	0	0	0	0
3	E	PROP1	HuSCIHIS3	0	0	0	0
4	E	TMEM258	HuSCIBFG	0	0	0	0
5	N	ADARB1	HuSCIHIS3	0	0	0	0
6	N	ARPC3	HuSCIHIS3	0	0	0	0
7	N	BYSL	HuSCIHIS3	0	0	0	0
8	N	CDC37	HuSCIHIS3	0	0	0	0
9	N	EHHADH	HuSCIHIS3	0	0	0	0
10	N	EIF2AK2	HuSCIHIS3	0	0	0	0
11	N	ELOA	HuSCIHIS3	0	0	0	0
12	N	G3BP1	HuSCIHIS3	1	1	1	1
13	N	G3BP2	HuSCIHIS3	1	1	1	1
14	N	KLC1	HuSCIHIS3	0	0	0	0
15	N	KLC2	HuSCIHIS3	0	0	0	0
16	N	KLC4	HuSCIHIS3	0	0	0	0
17	N	LYAR	HuSCIHIS3	0	0	0	0
18	N	MORF4L1	HuSCIHIS3	0	0	0	0
19	N	MORF4L2	HuSCIHIS3	0	0	0	0
20	N	NKRF	HuSCIHIS3	0	0	0	0
21	N	PRKRA	HuSCIHIS3	0	0	0	0
22	N	RAD23B	HuSCIHIS3	0	0	0	0
23	N	TARBP2	HuSCIHIS3	0	0	0	0
24	N	USO1	HuSCIHIS3	0	0	0	0
25	N	USP9X	HuSCIHIS3	0	0	0	0
26	N	WDYHV1	HuSCIHIS3	0	0	0	0
27	NSP1	KLHL28	HuSCIBFG	0	0	0	0
28	NSP1	MARS	HuSCIBFG	0	0	0	0
29	NSP10	MEI4	HuSCIBFG	0	0	0	0
30	NSP12	AHNAK	HuSCIBFG	0	0	0	0
31	NSP12	ARRDC3	HuSCIBFG	0	0	0	0
32	NSP12	CATSPER2	HuSCIBFG	0	0	0	0
33	NSP12	CHCHD3	HuSCIBFG	0	0	0	0
34	NSP12	CLUHP3	HuSCIBFG	0	0	0	0
35	NSP12	CPSF7	HuSCIBFG	0	0	0	0
36	NSP12	DDIT4L	HuSCIBFG	0	0	0	0
37	NSP12	KRTAP4-12	HuSCIBFG	0	0	0	0
38	NSP12	LMX1A	HuSCIBFG	0	0	0	0
39	NSP12	MBNL1	HuSCIBFG	0	0	0	0
40	NSP12	NPIPB5	HuSCIBFG	0	0	0	0
41	NSP12	PABPC3	HuSCIBFG	0	0	0	0
42	NSP12	PAX7	HuSCIBFG	0	0	0	0
43	NSP12	PBXIP1	HuSCIBFG	0	0	0	0
44	NSP12	POLM	HuSCIBFG	0	0	0	0
45	NSP12	PYGO2	HuSCIBFG	0	0	0	0
46	NSP12	SACM1L	HuSCIBFG	0	0	0	0
47	NSP12	SERPINB9	HuSCIBFG	0	0	0	0
48	NSP12	SLC25A2	HuSCIBFG	0	0	0	0
49	NSP12	ZNF19	HuSCIBFG	0	0	0	0
50	NSP12	ZNF572	HuSCIBFG	0	0	0	0
51	NSP13	ARAP3	HuSCIBFG	0	0	0	0
52	NSP13	CTBP1-AS2	HuSCIBFG	0	0	0	0
53	NSP13	KLHL20	HuSCIBFG	0	0	0	0
54	NSP13	PROP1	HuSCIHIS3	0	0	0	0
55	NSP13	VEGFB	HuSCIBFG	0	0	0	0
56	NSP14	C1QTNF6	HuSCIHIS3 + HuSCIBFG	0	0	0	0
57	NSP14	C22orf42	HuSCIBFG	0	0	0	0
58	NSP14	CCDC57	HuSCIHIS3	0	0	0	0
59	NSP14	CEP250	HuSCIHIS3	0	0	0	0
60	NSP14	CLTCL1	HuSCIHIS3	0	0	0	0
61	NSP14	COG6	HuSCIHIS3	0	0	0	0
62	NSP14	GOLGA2	HuSCIHIS3	0	0	0	0
63	NSP14	GOLGA6L9	HuSCIHIS3	0	0	0	0
64	NSP14	IKBKG	HuSCIHIS3	0	0	0	0
65	NSP14	KALRN	HuSCIHIS3	0	0	0	0
66	NSP14	LBX1	HuSCIHIS3	0	0	0	0
67	NSP14	MAD1L1	HuSCIHIS3	0	0	0	0
68	NSP14	MEI4	HuSCIBFG	0	0	0	0
69	NSP14	MTUS2	HuSCIHIS3	0	0	0	0
70	NSP14	NOTO	HuSCIHIS3	0	0	0	0
71	NSP14	PROP1	HuSCIHIS3	0	0	0	0
72	NSP14	REL	HuSCIHIS3	0	0	0	0
73	NSP14	RGP1	HuSCIBFG	0	0	0	0
74	NSP14	SF3B4	HuSCIHIS3	0	0	0	0
75	NSP14	SPAG5	HuSCIHIS3	0	0	0	0
76	NSP14	SPART	HuSCIBFG	0	0	0	0
77	NSP14	TEPSIN	HuSCIBFG	0	0	0	0
78	NSP14	TRAF1	HuSCIHIS3	0	0	0	0
79	NSP14	TRAF2	HuSCIHIS3	0	0	0	0
80	NSP14	TRIM27	HuSCIHIS3	0	0	0	0
81	NSP14	TRIM50	HuSCIHIS3	0	0	0	0
82	NSP14	TRIML2	HuSCIBFG	0	0	0	0
83	NSP14	TTC23L	HuSCIBFG	0	0	0	0
84	NSP15	PROP1	HuSCIHIS3	0	0	0	0
85	NSP16	ACOT11	HuSCIBFG	0	0	0	0
86	NSP16	AKAP9	HuSCIBFG	0	0	0	0
87	NSP16	AMOT	HuSCIHIS3	0	0	0	0
88	NSP16	ANKRD36B	HuSCIBFG	0	0	0	0
89	NSP16	ASB12	HuSCIBFG	0	0	0	0
90	NSP16	ASZ1	HuSCIHIS3	0	0	0	0
91	NSP16	CARD9	HuSCIHIS3	0	0	0	0
92	NSP16	CCNDBP1	HuSCIHIS3 + HuSCIBFG	0	0	0	0
93	NSP16	COG3	HuSCIBFG	0	0	0	0
94	NSP16	COG6	HuSCIHIS3	0	0	0	0
95	NSP16	DAAM2	HuSCIBFG	0	0	0	0
96	NSP16	DHX8	HuSCIBFG	0	0	0	0
97	NSP16	EXOC6	HuSCIBFG	0	0	0	0
98	NSP16	F13A1	HuSCIBFG	0	0	0	0
99	NSP16	GBE1	HuSCIHIS3	0	0	0	0
100	NSP16	GOLGA2	HuSCIHIS3	0	0	0	0
101	NSP16	GOLGA6L9	HuSCIHIS3	0	0	0	0
102	NSP16	HOMEZ	HuSCIHIS3 + HuSCIBFG	0	0	0	0
103	NSP16	IKZF3	HuSCIHIS3	0	0	0	0
104	NSP16	KALRN	HuSCIHIS3	0	0	0	0
105	NSP16	KRT13	HuSCIHIS3	0	0	0	0
106	NSP16	KRT27	HuSCIHIS3	0	0	0	0
107	NSP16	KRT31	HuSCIHIS3	0	0	0	0
108	NSP16	KRT32	HuSCIHIS3	0	0	0	0
109	NSP16	KRT39	HuSCIHIS3	0	0	0	0
110	NSP16	KRT80	HuSCIBFG	0	0	0	0
111	NSP16	LAP3	HuSCIBFG	1	0	0	0
112	NSP16	LBX1	HuSCIHIS3	0	0	0	0
113	NSP16	LCN15	HuSCIHIS3	0	0	0	0
114	NSP16	MEI4	HuSCIBFG	0	0	0	0
115	NSP16	MIF4GD	HuSCIBFG	0	0	0	0
116	NSP16	MTUS2	HuSCIHIS3	0	0	0	0
117	NSP16	NDUFB7	HuSCIBFG	0	0	0	0
118	NSP16	NOTO	HuSCIHIS3	0	0	0	0
119	NSP16	PARVG	HuSCIHIS3	0	0	0	0
120	NSP16	PNMA1	HuSCIHIS3	0	0	0	0
121	NSP16	PPARA	HuSCIBFG	0	0	0	0
122	NSP16	PPFIBP1	HuSCIHIS3	1	0	0	0
123	NSP16	PPP4R3A	HuSCIBFG	0	0	0	0
124	NSP16	PROP1	HuSCIHIS3	0	0	0	0
125	NSP16	PRPH	HuSCIHIS3	0	0	0	0
126	NSP16	PYGM	HuSCIHIS3	0	0	0	0
127	NSP16	RAB3IL1	HuSCIHIS3	0	0	0	0
128	NSP16	RAB3IP	HuSCIHIS3 + HuSCIBFG	0	0	0	0
129	NSP16	RASSF10	HuSCIBFG	0	0	0	0
130	NSP16	REL	HuSCIHIS3	0	0	0	0
131	NSP16	RINT1	HuSCIBFG	0	0	0	0
132	NSP16	SERTAD1	HuSCIHIS3	0	0	0	0
133	NSP16	SESTD1	HuSCIBFG	0	0	0	0
134	NSP16	SNF8	HuSCIBFG	0	0	0	0
135	NSP16	SPAG5	HuSCIHIS3	0	0	0	0
136	NSP16	SSX2IP	HuSCIHIS3	1	0	0	0
137	NSP16	SYCE1	HuSCIHIS3	0	0	0	0
138	NSP16	TEKT4	HuSCIHIS3	0	0	0	0
139	NSP16	TEPSIN	HuSCIBFG	0	0	0	0
140	NSP16	THAP9	HuSCIHIS3	0	0	0	0
141	NSP16	TRIM2	HuSCIHIS3 + HuSCIBFG	0	0	0	0
142	NSP16	TRIM27	HuSCIHIS3	0	0	0	0
143	NSP16	TRIM3	HuSCIHIS3	1	0	0	0
144	NSP16	TRIM32	HuSCIHIS3	1	0	0	0
145	NSP16	TRIM54	HuSCIHIS3	0	0	0	0
146	NSP16	TTC23	HuSCIBFG	0	0	0	0
147	NSP16	TTC23L	HuSCIBFG	0	0	0	0
148	NSP16	USP25	HuSCIHIS3	1	0	0	0
149	NSP16	VBP1	HuSCIBFG	0	0	0	0
150	NSP16	VIM	HuSCIHIS3	0	0	0	0
151	NSP16	VPS52	HuSCIHIS3	0	0	0	0
152	NSP16	ZRANB1	HuSCIHIS3	0	0	0	0
153	NSP3	CEP57L1	HuSCIHIS3	0	0	0	0
154	NSP3	FXR1	HuSCIHIS3	0	0	1	0
155	NSP3	FXR2	HuSCIHIS3	0	0	1	0
156	NSP3	MKRN2	HuSCIHIS3	0	0	1	0
157	NSP3	MKRN3	HuSCIHIS3	0	0	0	0
158	NSP3	PROP1	HuSCIHIS3	0	0	0	0
159	NSP3	THAP9	HuSCIHIS3	0	0	0	0
160	NSP4	BAG4	HuSCIHIS3	0	0	0	0
161	NSP4	SNAP25	HuSCIHIS3	0	0	0	0
162	NSP6	CD27	HuSCIBFG	0	0	0	0
163	NSP6	CD40	HuSCIBFG	0	0	0	0
164	NSP6	IL27RA	HuSCIBFG	0	0	0	0
165	NSP6	LY6E	HuSCIBFG	0	0	0	0
166	NSP6	LYPD5	HuSCIBFG	0	0	0	0
167	NSP8	NUTM1	HuSCIHIS3	0	0	0	0
168	NSP8	TERF1	HuSCIBFG	0	0	0	0
169	NSP9	FXR1	HuSCIHIS3	0	0	0	0
170	NSP9	FXR2	HuSCIHIS3	0	0	0	0
171	NSP9	NOTO	HuSCIHIS3	0	0	0	0
172	NSP9	REL	HuSCIHIS3	0	0	0	0
173	NSP9	SP100	HuSCIHIS3	0	0	0	0
174	NSP9	TCF4	HuSCIHIS3	0	0	0	0
175	ORF3B	UBQLN2	HuSCIBFG	0	0	0	0
176	ORF3B	LBX1	HuSCIHIS3	0	0	0	0
177	ORF3B	MFF	HuSCIHIS3	0	0	0	0
178	ORF6	ABHD16A	HuSCIBFG	0	0	0	0
179	ORF6	ARL6IP1	HuSCIHIS3	0	0	0	0
180	ORF6	PROP1	HuSCIHIS3	0	0	0	0
181	ORF6	REEP6	HuSCIHIS3	0	0	0	0
182	ORF6	UBQLN1	HuSCIHIS3	0	0	0	0
183	ORF6	UBQLN2	HuSCIHIS3 + HuSCIBFG	0	0	0	0
184	ORF6	UGGT2	HuSCIHIS3	0	0	0	0
185	ORF7B	C19orf18	HuSCIBFG	0	0	0	0
186	ORF7B	CREB3L1	HuSCIBFG	0	0	0	0
187	ORF7B	FFAR2	HuSCIBFG	0	0	0	0
188	ORF7B	FKBP7	HuSCIBFG	0	0	0	0
189	ORF7B	HAVCR2	HuSCIBFG	0	0	0	0
190	ORF7B	OR1D5	HuSCIBFG	0	0	0	0
191	ORF7B	PCDHB1	HuSCIBFG	0	0	0	0
192	ORF7B	PRB3	HuSCIBFG	0	0	0	0
193	ORF7B	SGTA	HuSCIHIS3	0	0	0	0
194	ORF7B	SLC51B	HuSCIBFG	0	0	0	0
195	ORF7B	TBXA2R	HuSCIBFG	0	0	0	0
196	ORF7B	TMEM14B	HuSCIBFG	0	0	0	0
197	ORF7B	TMEM45A	HuSCIBFG	0	0	0	0
198	ORF7B	TSPAN8	HuSCIBFG	0	0	0	0
199	ORF9C	CREB3L1	HuSCIBFG	0	0	0	0
200	ORF9C	FFAR2	HuSCIBFG	0	0	0	0
201	ORF9C	SGTA	HuSCIHIS3	0	0	0	0
202	ORF9C	SLC10A1	HuSCIBFG	0	0	0	0
203	ORF9C	TMED10	HuSCIBFG	0	0	0	0
204	ORF9C	UBQLN1	HuSCIHIS3	0	0	0	0
205	ORF9C	UBQLN2	HuSCIHIS3 + HuSCIBFG	0	0	0	0

### Sheet: IntraViral
Supplementary Table 1C. Total list of protein-protein interactions amongst viral proteins (IntraSCI) identified in HuSCIGFP.
	Viral proteins
Index	AD	DB	Li, et al.
1	NSP14	NSP10	0
2	NSP12	NSP8	0
3	NSP16	NSP7	0
4	ORF6	NSP7	0
5	NSP10	NSP14	1
6	ORF6	NSP15	0
7	NSP6	NSP9	0
8	NSP5	NSP3	0
9	NSP8	NSP12	1
10	ORF7A	NSP7	1
11	ORF6	NSP6	0
12	ORF9B	NSP7	0
13	NSP1	NSP7	0
14	S	NSP7	0
15	ORF3A	NSP15	0
16	NSP5	NSP14	0
17	NSP6	NSP14	0
18	S	NSP9	0
19	ORF10	NSP14	0
20	ORF10	NSP7	0
21	NSP16	NSP9	0
22	S	NSP10	0
23	NSP14	NSP9	0
24	NSP10	NSP10	0
25	NSP3	NSP10	0
26	NSP8	NSP7	1
27	NSP9	NSP7	1
