## Supplementary Table 2 for "A map of binary SARS-CoV-2 protein interactions implicates host immune regulation and ubiquitination"

### Sheet: vhLit-BM
Supplementary Table 2A. List of PPIs in virus-host literature binary multiple reference set (vhLit-BM).
Index	Virus	Viral protein	Host protein	Number of methods
1	SARS-CoV-2	S	ACE2	8
2	SARS-CoV-1	S	EIF3F	5
3	SARS-CoV-1	E	SDCBP	4
4	SARS-CoV-1	N	EEF1A1	4
5	SARS-CoV-1	N	UBE2I	4
6	SARS-CoV-1	NSP5	ATP6V1G1	4
7	SARS-CoV-1	ORF3A	CAV1	4
8	SARS-CoV-1	ORF7A	SGTA	4
9	SARS-CoV-1	E	BCL2L1	3
10	SARS-CoV-1	E	MPP5	3
11	SARS-CoV-1	N	HNRNPA1	3
12	SARS-CoV-1	N	PPIA	3
13	SARS-CoV-1	N	PRKRA	3
14	SARS-CoV-1	NSP3	ISG15	3
15	SARS-CoV-1	S	EZR	3
16	SARS-CoV-1	N	GSK3A	2
17	SARS-CoV-1	N	GSK3B	2
18	SARS-CoV-1	NSP1	FKBP1A	2
19	SARS-CoV-1	NSP1	LAS1L	2
20	SARS-CoV-1	NSP1	PPIA	2
21	SARS-CoV-1	NSP1	PPIG	2
22	SARS-CoV-1	NSP1	PPIH	2
23	SARS-CoV-1	NSP1	RCAN3	2
24	SARS-CoV-1	NSP10	ATF5	2
25	SARS-CoV-1	NSP10	BTF3	2
26	SARS-CoV-1	NSP12	CHMP2B	2
27	SARS-CoV-1	NSP12	NDUFA10	2
28	SARS-CoV-1	NSP12	PFDN5	2
29	SARS-CoV-1	NSP12	SNAP47	2
30	SARS-CoV-1	NSP12	TPSAB1	2
31	SARS-CoV-1	NSP13	CHEK2	2
32	SARS-CoV-1	NSP13	RYBP	2
33	SARS-CoV-1	NSP14	SERPING1	2
34	SARS-CoV-1	NSP2	SERPING1	2
35	SARS-CoV-1	NSP3	MKRN2	2
36	SARS-CoV-1	NSP3	MKRN3	2
37	SARS-CoV-1	NSP5	FKBP1A	2
38	SARS-CoV-1	NSP7	DDAH2	2
39	SARS-CoV-1	NSP7	MIF4GD	2
40	SARS-CoV-1	NSP8	NOMO3	2
41	SARS-CoV-1	NSP8	TERF1	2
42	SARS-CoV-1	NSP9	CHMP2B	2
43	SARS-CoV-1	NSP9	SNAP47	2
44	SARS-CoV-1	ORF13	RYBP	2
45	SARS-CoV-1	ORF14	DCTN2	2
46	SARS-CoV-1	ORF14	HGS	2
47	SARS-CoV-1	ORF6	DCTN2	2
48	SARS-CoV-1	ORF7A	VKORC1	2
49	SARS-CoV-1	ORF7B	CAMLG	2
50	SARS-CoV-1	ORF8A	BAG6	2
51	SARS-CoV-1	ORF9B	MARK3	2
52	SARS-CoV-1	ORF9B	PSMA2	2
53	SARS-CoV-1	ORF9B	RPS20	2
54	SARS-CoV-1	S	TMPRSS11E	2
55	SARS-CoV-1	S	TMPRSS2	2

### Sheet: vhRRS
Supplementary Table 2B. List of PPIs in viral Random Reference Set (vhRRS).
Index	Virus	Viral protein	Host protein
1	SARS-CoV-1	ORF7A	LSM3
2	SARS-CoV-1	NSP12	GCG
3	SARS-CoV-1	ORF7A	MRPS25
4	SARS-CoV-1	N	HNRNPLL
5	SARS-CoV-1	ORF3A	SF3A1
6	SARS-CoV-1	N	SALL2
7	SARS-CoV-1	NSP1	CSGALNACT2
8	SARS-CoV-1	ORF8A	SALL2
9	SARS-CoV-1	ORF7B	KIAA0907
10	SARS-CoV-1	NSP13	MUC7
11	SARS-CoV-2	ORF3B	PSEN2
12	SARS-CoV-2	NSP16	PRRC2B
13	SARS-CoV-2	NSP7	SEMA4G
14	SARS-CoV-2	M	RTL10
15	SARS-CoV-2	NSP12	HPCAL4
16	SARS-CoV-2	NSP13	VILL
17	SARS-CoV-2	NSP14	TM4SF4
18	SARS-CoV-2	NSP16	DCTN6
19	SARS-CoV-2	E	WDR41
20	SARS-CoV-2	NSP7	SF3A1
21	SARS-CoV-2	N	HNRNPLL
22	SARS-CoV-2	E	TIRAP
23	SARS-CoV-2	ORF3A	NPDC1
24	SARS-CoV-2	ORF3A	CRIPT
25	SARS-CoV-2	ORF6	SLC35G2
26	SARS-CoV-2	NSP5	RAB3IP
27	SARS-CoV-2	NSP14	PHF21B
28	SARS-CoV-2	ORF7B	KIAA0907
29	SARS-CoV-2	NSP16	TSTD2
30	SARS-CoV-2	NSP2	LSM3
31	SARS-CoV-2	ORF6	NDFIP1
32	SARS-CoV-2	NSP5	CWF19L1
33	SARS-CoV-2	NSP15	CTCF
34	SARS-CoV-2	NSP16	UBLCP1
35	SARS-CoV-2	ORF6	CXCL11
36	SARS-CoV-2	NSP4	ARHGEF15
37	SARS-CoV-2	NSP6	STK25
38	SARS-CoV-2	NSP8	ATAD2
39	SARS-CoV-2	NSP8	TIRAP
40	SARS-CoV-2	ORF6	SALL2
41	SARS-CoV-2	NSP6	MIIP
42	SARS-CoV-2	S	LSM3
43	SARS-CoV-2	E	PPIL3
44	SARS-CoV-2	ORF6	PGAP2
45	SARS-CoV-2	NSP8	BEST1
46	SARS-CoV-2	NSP15	MCCC1
47	SARS-CoV-2	ORF3A	SLC39A14
48	SARS-CoV-2	NSP14	MUC7
49	SARS-CoV-2	NSP3	GINS3
50	SARS-CoV-2	ORF7A	LMBR1L
51	SARS-CoV-2	NSP1	GMPPA
52	SARS-CoV-2	NSP1	DCTN6
53	SARS-CoV-2	NSP6	NUDT4
54	SARS-CoV-2	NSP12	MRPS25
55	SARS-CoV-2	NSP13	PPIL3
56	SARS-CoV-2	NSP1	PSEN2
57	SARS-CoV-2	NSP3	WDR41
58	SARS-CoV-2	NSP16	UBE2G2
59	SARS-CoV-2	ORF3A	TM4SF4
60	SARS-CoV-2	ORF7B	ARHGEF15
61	SARS-CoV-2	NSP8	RTL10
62	SARS-CoV-2	NSP4	BEST1
63	SARS-CoV-2	NSP1	SLC39A14
64	SARS-CoV-2	ORF8	HPCAL4
65	SARS-CoV-2	E	ARMC1
66	SARS-CoV-2	ORF7A	PHF21B
67	SARS-CoV-2	NSP7	NUDT4
68	SARS-CoV-2	NSP14	KLHL6
69	SARS-CoV-2	ORF9B	NUP62CL
70	SARS-CoV-2	NSP12	PGAP2
71	SARS-CoV-2	NSP15	SNX21
72	SARS-CoV-2	M	ZNF213
73	SARS-CoV-2	NSP1	NUDT4
74	SARS-CoV-2	ORF3A	ABCF3
75	SARS-CoV-2	NSP2	DBN1
76	SARS-CoV-2	NSP16	PGAP2
77	SARS-CoV-2	NSP16	ARL6IP6
78	SARS-CoV-2	NSP8	SLC22A15
79	SARS-CoV-2	ORF6	PPIL3
80	SARS-CoV-2	ORF8	GCG
81	SARS-CoV-2	M	PGAP2
82	SARS-CoV-2	M	PRRC2B
83	SARS-CoV-2	NSP4	STAC3
84	SARS-CoV-2	NSP10	RAB3IP
85	SARS-CoV-2	NSP1	PRRC2B
86	SARS-CoV-2	ORF6	SEMA4G
87	SARS-CoV-2	ORF3A	GINS3
88	SARS-CoV-2	NSP5	SF3A1
89	SARS-CoV-2	N	BEST1
90	SARS-CoV-2	NSP15	MCMBP
91	SARS-CoV-2	ORF9B	ATAD2
92	SARS-CoV-1	NSP2	NKX2-5
93	SARS-CoV-1	NSP12	GALK1
94	SARS-CoV-1	ORF6	MAOB
95	SARS-CoV-1	E	MAOB
96	SARS-CoV-1	NSP5	FAS
97	SARS-CoV-1	E	LUM
98	SARS-CoV-1	NSP12	DEFA1
99	SARS-CoV-1	NSP14	ITPA
100	SARS-CoV-1	ORF7B	INPP1
101	SARS-CoV-1	NSP13	SERPINB3
102	SARS-CoV-1	ORF6	NONO
103	SARS-CoV-2	E	ITPK1
104	SARS-CoV-2	ORF7A	NONO
105	SARS-CoV-2	NSP7	CANX
106	SARS-CoV-2	NSP4	MNAT1
107	SARS-CoV-2	ORF9B	CENPA
108	SARS-CoV-2	ORF3B	HLA-DMB
109	SARS-CoV-2	NSP1	SLC6A1
110	SARS-CoV-2	NSP4	CLPTM1
111	SARS-CoV-2	NSP13	NFIB
112	SARS-CoV-2	NSP7	PBX2
113	SARS-CoV-2	ORF3A	FAS
114	SARS-CoV-2	ORF6	RAB3B
115	SARS-CoV-2	ORF9B	FAS
116	SARS-CoV-2	N	BMP5
117	SARS-CoV-2	ORF8	ETF1
118	SARS-CoV-2	NSP12	EMD
119	SARS-CoV-2	NSP2	SLC6A1
120	SARS-CoV-2	NSP2	SLC25A6
121	SARS-CoV-2	NSP2	GPR18
122	SARS-CoV-2	ORF6	PDE9A
123	SARS-CoV-2	ORF9C	HIST1H1C
124	SARS-CoV-2	NSP16	NONO
125	SARS-CoV-2	NSP1	CA2
126	SARS-CoV-2	NSP13	HCLS1
127	SARS-CoV-2	NSP10	NKX2-5
128	SARS-CoV-2	ORF8	SLC25A6
129	SARS-CoV-2	ORF9C	OSM
130	SARS-CoV-2	NSP6	RCC1
131	SARS-CoV-2	NSP2	GP1BA
132	SARS-CoV-2	ORF7A	CD151
133	SARS-CoV-2	ORF9B	CD81
134	SARS-CoV-2	ORF9B	VEGFD
135	SARS-CoV-2	NSP6	SERPINB3
136	SARS-CoV-2	NSP4	LAMP2
137	SARS-CoV-2	N	CD151
138	SARS-CoV-2	ORF9C	SCARB1
139	SARS-CoV-2	ORF8	SLC6A1
140	SARS-CoV-2	ORF9B	GPD2
141	SARS-CoV-2	NSP12	PDGFRA
142	SARS-CoV-2	NSP13	PSMD5
143	SARS-CoV-2	NSP13	ETF1
144	SARS-CoV-2	NSP10	GP1BA
145	SARS-CoV-2	E	GRIK2
146	SARS-CoV-2	NSP2	PMCH
147	SARS-CoV-2	NSP13	RGR
148	SARS-CoV-2	NSP4	MCM2
149	SARS-CoV-2	NSP13	PDE9A
150	SARS-CoV-2	M	CD34
151	SARS-CoV-2	N	GALK1
152	SARS-CoV-2	NSP10	ACVR1
153	SARS-CoV-2	M	NAT2
154	SARS-CoV-2	NSP13	SLC25A6
155	SARS-CoV-2	ORF7A	ATP5O
156	SARS-CoV-2	NSP8	BYSL
157	SARS-CoV-2	NSP10	GALK1
158	SARS-CoV-2	NSP1	ITPK1
159	SARS-CoV-2	NSP7	OSM
160	SARS-CoV-2	NSP9	DEFA1
161	SARS-CoV-2	ORF9B	HIST1H1C
162	SARS-CoV-2	NSP8	RBM3
163	SARS-CoV-2	ORF7A	CENPA
164	SARS-CoV-2	ORF7B	ACVR1
165	SARS-CoV-2	ORF3B	GPD2
166	SARS-CoV-2	ORF10	CLPTM1
167	SARS-CoV-2	NSP2	RXRB
168	SARS-CoV-2	ORF3A	BTC
169	SARS-CoV-2	ORF6	NDP
170	SARS-CoV-2	ORF3A	CA2
171	SARS-CoV-2	NSP9	RBM3
172	SARS-CoV-2	N	PDHB
173	SARS-CoV-2	NSP4	CENPA
174	SARS-CoV-2	ORF7B	FKBP3
175	SARS-CoV-2	ORF7B	MOBP
176	SARS-CoV-2	NSP7	RXRB
177	SARS-CoV-2	E	DEFA1
178	SARS-CoV-2	ORF3B	HCLS1
179	SARS-CoV-2	ORF9B	DLX4
180	SARS-CoV-2	NSP12	NKX2-5
