## Supplementary Table 3 for "A map of binary SARS-CoV-2 protein interactions implicates host immune regulation and ubiquitination"

### Sheet: ADNC
Supplementary Table 3A. Total list of viral clones in AD-Nterm-Cen Y2H destination vector
			Barcodes
Index	ORF	BC#	UP	DN
1	NSP1	1	TTCCCATAGAACAAACATCATTCC	GATGGAACTTGCAAATACGAATAAG
2	NSP1	2	CTTGTTTCCTGAATTTGTTGCAAAC	GTGACATCCTAAGTATTGTAGTGAT
3	NSP1	3	AGAATGGATCGTGGGTTAGCAGGGC	GGGTACTGACCTGACTGAGCATGCT
4	NSP2	1	TGTTTCGCTTGCTCGGGTAGCCAGG	CAATCGAGAACTGCGTGCCAAGGGT
5	NSP2	2	TGTTGTTCCTTATTGCGCGTATTAT	AACGACAGTAGTGGTTCGATTATTG
6	NSP2	3	TGCTTAAACGTTACGGAAAACTCCT	ATGGGGCTGGAATGGGCGAAAATAC
7	NSP3	1	GTTTATATTATACTTTCCTTAGTTG	ACGCGTGGTTAAAGTGGATCACATA
8	NSP3	2	AGAGGGAGCCGCGGCTGTGGGGAGT	GGTAGGATGTGGGAATCGTATTACC
9	NSP3	3	GTCATTCACGCGGGCTATGTTGCGT	AACAATCACAATGATGCCATTCCAG
10	NSP4	1	TATATCTAGCTATCTGTATGTTCTT	TCTACGGACGACGTGTAAAGATCAA
11	NSP4	2	AATCGTGAACACTTGAGGGTATTAC	GAAGTCTCAGATTAACGTCACCGCG
12	NSP4	3	CTAAGGTCATAAGAACAGTTAATTT	TTCCGCTCGACTCCCAAGCAGGAAT
13	NSP5	1	TAGGTAATCGGCGCCAGTTGAGGGA	ACCCAGTTCACATCCATAAAAAAAA
14	NSP5	2	TTTCTTACTGCGAATTGCCTACTTA	TGCGTTCTGTTAGCAGCCTACCCCT
15	NSP5	3	TTCCTAGTCGTGTTCAACAAAAATA	AATGAACCCCATACCGTAGTGTCTC
16	NSP6	1	TACCAAGCGGGCAGGTGTGGACTAG	GGTGGACGGTGATCAAGTCAGCTTC
17	NSP6	2	TTTCTCATCCTACAAGTCGTGGTCA	ATCGTGTCACCTACCAATCAAGAAG
18	NSP6	3	TGCTGTGACGAAATAAATCTTTTCG	TGAATACTGCAATGATAAACTGACC
19	NSP7	1	GCACTGACTAATCTTATTATACTTC	ATGCTGGTAGTGGAACTTGACATAA
20	NSP7	2	TGGCTGTCCCAAAGAAGCCTTTCAA	CAAGCAACACGTATCGCATCTTGGA
21	NSP7	3	ACGAATTTAGAAGGCCGGGGTTGCA	CAGTCGAGTAACACCACACCTTTTG
22	NSP8	1	TTAATTAGCTAGTGAGTTTATCATT	CTCTGTACATATAATCGCGAGCAAG
23	NSP8	2	CACTTAACACAACCAATAGTCTTAG	GTGGATGTTGGAATGGACGCATAAT
24	NSP8	3	GCATCTATCATAAGGCGGTTAGGGA	GTCTAAGGCGTGAGTATGCAATAAA
25	NSP9	1	CAATGCATATATTATGTTGGGTGTT	AACGTGAGATGCAACATACACGAGT
26	NSP9	2	TCTGAGAACCTACTATTACCTCCGT	GTGTGTGCAAAGACTGAAGACCAGG
27	NSP9	3	CAATTGTCTTGAAAATAAAATCTCC	CAGCTTTGTAGCCAAAGTGGAGAGT
28	NSP10	1	GCGATCTGAACACTGACTAGGGGAC	CGACACGACGGCACTTCACCTAAGT
29	NSP10	2	AGTCACATCACATAATTTCGAAGAG	CCATGCAAAGGAACAGTGAAACAAA
30	NSP10	3	GAATTTATTAAAGCTTTGGGTCGTT	GCATTCCCTATGACCGAAAATTATC
31	NSP12	1	CTATCCAGCTCTTAGTTGCGTTTTT	CGAACACTGCAGCATAGGTTTATGG
32	NSP12	2	ATTTCTTCTTGCTCTTTAGCAGAAA	AATAGGGACAAGGGAAACTCACACT
33	NSP13	1	CGTTTTCACAAAGCCAACTCTGGAA	AGAATGTGATTGTTCGTCTTCCATT
34	NSP13	2	CGAATTCATGATCATTTTTAATGAT	TGTCCTTGGTGTTGGATTCAGTGCT
35	NSP13	3	TGTTATGAAATGCGCTTAATCTGAG	GCGCCGGACAATTTGCACGGATACG
36	NSP14	1	TCATATAGAGTCATTGCAATCTGTT	CTAGCAAACAAGGAGCGAATAACG
37	NSP14	2	TTTCAGATCTTAGGTGGTTTTGATT	TAACAGTGGAAAGGGTGTTAGTTAG
38	NSP14	3	ACAAAATCAGGAGCACATAATCGCC	TACTAGCGGCATGCTAGAAAATAAC
39	NSP15	1	ATTATATGCTTAATACGATTAGTCA	CTTCACGTCCATTCAAATTCTGCGT
40	NSP15	2	TGCATCCACGATTACTGAAGAATTT	GCCACCACTTTACCTCTTCCCCCTG
41	NSP15	3	CACGTATGTGAGTCCGGTATGTCAT	TTCCTTCGACAGTACAACCGTGTAA
42	NSP16	1	GTCGGACCGCTCTTAACATAGCTAG	CGCACTGGGGTCAAAGTCTATGAGG
43	NSP16	2	CTAATGGTTTTACGTTACAGTAGCT	ACTGAGAGAACGATATTTCGTAATT
44	NSP16	3	ACGAGCGTGGGGGTCGGGCATGGGG	TACCTCGATCCATAAGTCGGTAATC
45	S	1	TGGAAGGTCATTTGGGCACCACATT	TTGGTTATCCCCTACCGCTTAGCGC
46	S	2	CCATAGGAACTGGGTTTGGGGCCGT	GCATCAGGATCGCCTTGGTTCATTC
47	S	3	ACTAAGAATCTCTCACTTGCACAGT	ATGAATTTCGGCAGTTAAAACTGTA
48	S	4	ATATTCAACATTCTGTCAAGTACAA	CCCTATTAGTGCTGGTTCTCTACCC
49	S	5	GGAAAATCCGGCCTATAATTTTGTG	CAAAAGGAAAAAGGGCTCAGTAGAC
50	ORF3A	1	ATTCTATTACTATGATACCTTAATC	CTCGGCCAGGGGCGACTGATTTACA
51	ORF3A	2	GAGCATCCATTTAAGCTTTTAAAGT	AGACCCATCACTCGCCGCCCCCCAC
52	ORF3A	3	AATTATTAACTTTGTAGTTGTTTGA	AATTCCTGCTGTAGGCAAACTAAAA
53	ORF3B	1	TATCACAAGCCAGGGTAACAGGTGC	GTATTCGTAGTCACTTCACAAATAC
54	ORF3B	2	ATTTCCCAGTAACTTTCTATTTTTT	CGGTATTAGACGGGAGTTGAAACGG
55	E	1	ACCACTGTCCGATTTAGTAATCATT	TGCATCACGGCCAATAATATTTATA
56	E	2	TAGAGGCGCAGGTCACGTCCGCGGG	AAACATACGGGAAAAAAAAACGCAC
57	M	1	TATAATACAGAATGTTAACACATGA	CAAGTTTAAAATTATAGATTAATTT
58	M	2	ATCGTCGCCCGCTTGGTCTTTATAG	TGAGATGAATGATGCTATGAAAACA
59	M	3	ATACTGCACGGGTAGGTTGGTTAGT	GGAAAGTTATATTGCAAAAAACATA
60	ORF6	1	CGGTATCGGTTACAGTCCCTTCCAC	CCAAGGACGCATATGGGAATTGACA
61	ORF6	2	TTATCTGTAGGTGTTTATGCATGCT	TTAAATTCAAAGTAGCCTTAATTGA
62	ORF6	3	AAACACGTTAATAGGCGATTGATGA	CTCAGGTTTCGTTAAGCAGAATCGA
63	ORF7A	1	ACTAAGTCCGCAAGAAGAGTGAGTA	ACAAGTTTAAATATTACCATAAACC
64	ORF7A	2	GATCTACTAAGTGCTCGTTTCGATC	GTACAAGATAAGACTATAGCCTCCA
65	ORF7A	3	GTCTGTCAACCTTATAGGGCTGTTT	TTTCCCCTTCAACATATGCGAACTG
66	ORF7B	1	TAAATATTAACACAGAAAACCAAAT	AGGAACTCTGAAGCAGTTAGCGTGG
67	ORF7B	2	CTACCACGCCGGTGTGGTCGGACGT	GCTTCTACCTACTGTAGGCTTTACG
68	ORF7B	3	TTATGTATTAGGATAAATGTGTGGT	GACGACAAAAACCAAATACGTCCAC
69	ORF8	1	CCAATGTGCGGTGTTGTTCGTTTGG	ACTTAGACGGTAATTGGGTAGGAT
70	ORF8	2	CTAAGTAACGCCCTTTCTTGTGTGT	CTGGAATCTATATGAGTATGGCACG
71	ORF8	3	TGTTTAAAATAATTGTACTGAATCC	GAATAAACAACACATACACGACAAA
72	N	1	GTTTAGTTCAAAATATACCCCTAAT	ACTAAAATTCACGAAACTGATCCCG
73	N	2	GCTAAGTACTTTACCAATGCTGGTT	TCAACTTAGTCTAAGAAATTTCAAC
74	N	3	AGATTCGGGTATGAGATAACAAATC	GCGTACAATGGTGGAAGGTCCAGAG
75	N	4	CGACGATTAGGGTCTGGAATACAAG	CGGGGGTAGGACTAAAGTCAAACAT
76	N	5	CGAGCCTCCGGCAAGGTCTTCTTGA	AACAGACCTAGGTTTATTCCTTTCT
77	ORF9B	1	ACTAACTTGTATTCAATAAAAGGTT	TTATCGGTACATGCTGGACGAAAAA
78	ORF9B	2	TTCGCTTAGATGGCTCTTTGGTCCG	TAGCCGAGCCAGCGAATAAAGAACT
79	ORF9B	3	CGGGGGGTATCTCCGATGGTTGCGC	CATGTCTATGATCCAGAATATGCCC
80	ORF9C	1	CTCCATCTCGGATCCCATTCTAGCC	CCTAGTATCCGCTAATATCCAATCA
81	ORF9C	2	ACACTTTAGTGAATCGTCATGCTGT	ACAAAATGGTTACCAAGGGTGTTCT
82	ORF9C	3	ATACTTCCGATGGGCAGCTGGGGGC	GCACACTGTATATGTTCCAGAGACC
83	ORF10	1	GCCCGATCTTTTGCGAACATTGAGT	GAAGTTTTCGTAGGGGACGGCTCCA
84	ORF10	2	ATAGGGGCATCATTATACGTTTGTA	GACCCCATTAGTATCCATAATGCAT

### Sheet: DBNC
Supplementary Table 3B. Total list of viral clones in DB-Nterm-Cen Y2H destination vector
			Barcodes
Index	ORF	BC#	UP	DN
1	NSP1	1	GTGGGGGAGTCGTTGCGGATGGGGA	TTACCGCTCCATCGCGCCCCACAGC
2	NSP1	2	GATAACGTATAGTGTCGTTCTCAGA	ACGGAGCCGTTGTCCAAGGCAGAGG
3	NSP2	1	TGACGTGAATGGGAGGGTTATGTGG	TACACGCAAGCCCTAACGATCTAGG
4	NSP2	2	TCACGTGGAGTCATTTGTTAAATGA	CGTCCACACGGACCCTCACCACACC
5	NSP2	3	TGCGTTCCTGCGTTCTTGCCTCACG	TCTCACCTCCGCGCATTACCGGCAC
6	NSP3	1	TGGCATTAGCATAGGGCCAGGCGTA	TAACCCCATCTGTGAGCCACTACAG
7	NSP3	2	TCATAGGGTGCGTTGGAGAGAGGGA	CAACACACACCTCCACTCATATAGC
8	NSP4	1	GTGTAGGGTGCAGTAGTGGTAGGTA	CTTGCCACGGCCCACGCGTACCTCT
9	NSP4	2	AAGGGTTTCCTATGACGTGAGGTTG	CCTCCCGTCGACTCACGTGCATCAA
10	NSP4	3	TTGCTCAATACGCCGGAGGTGTGGT	CCTCCTCCCACCACACGCCGCCCCT
11	NSP5	1	TTCAAAAGGCTTGATGCCGTCAGGA	ACATCGTCACGCACACGTCGACTTG
12	NSP5	2	TCGTGCAGGTTATACGTCGTTGAGG	CCCCTCCTCCCCCGTCCTACCCTCG
13	NSP5	3	CAATCAGTACAGTACTGATTACGCT	AACACAGGCACGTACGCCGATTTGC
14	NSP6	1	AGGTGGTCGTATGCCAAGGCTTACG	CCCTCCCGCGGTGCGTGGCGTGTTC
15	NSP6	2	ACGGCTGAGCGGAGAGCGTCTGTTA	CCGGTCGCTGCACGTCGACGCCCCT
16	NSP6	3	AACTGACTTACCTCATCCTAATGAT	ACTGCCTCCGAACACGTGAGGGCCA
17	NSP7	1	TTGAGGCACTTCTCAGGATGGATGT	ATCGCACCGCCTTTTGGCGTGTCAG
18	NSP7	2	AACAGCAGGGGTCTGTAGCCGAACT	CACACAGCATCGTGAAACGTAATCG
19	NSP7	3	TGTGTAGGGGAGCATGGCAAGCCGG	CGAGGGCGAGCACACGTTGCCGAG
20	NSP8	1	AAAGTAAGTGATGCTGTAGGATATC	CCGCTTGCGCCACTACCCAGCAACA
21	NSP8	2	ACGGTGTTATAACACCTGCTTTTTT	ACTGACCGCCACCTCGGTCGCCAG
22	NSP8	3	CGCATGGGGGGTCAGCATTCTGCAA	CCTTACACATCCACGTCCTCTCACA
23	NSP9	1	AATTTCAACGCATTTGATCTGATGG	CCTCCATGCCTATGGTATGGCACGC
24	NSP9	2	TACACTGCTAGTAGGTGCGGCTAAA	CTACCCCACGACGACGTGCAGCGTA
25	NSP9	3	ATTGAGCGTATGTTGAGCTGCAGTA	CACTCGACGCACGCCTAAGCCTCCA
26	NSP10	1	TGGTCCGGTTGTGAGTGGCGCCGGG	CCCGTCCACGTGCCGTCCCCGCGTA
27	NSP10	2	GTATGGACTCTAAGACTGTGGGCAG	GCCACCCGCTAGCCTGCCCTCCGCG
28	NSP10	3	TGTGCGTATGTACGGATGTAGGGTG	CGTAGCTCGTGATTCACGTAATTTT
29	NSP12	1	GTCATGTCGGTTCGCCTGATGTCGC	TGTGCTCGCGTCAAAGTGTCTGCCG
30	NSP12	2	AGATCGACCCGCATTGACGTTAAAG	ACCCCACGCCGTCCAGCCACCTGCC
31	NSP13	1	ATAGGGTGTCGAAACCTCACGCGTC	CCAACGAACGCACGATCTCTTCCGT
32	NSP13	2	TGTACCGTCTGACTAGGACATTGTG	TCCCGGCGCCACGTGCCGCCCCGTC
33	NSP13	3	CATAACCTTCCGAAAGTTGTTGTTG	TCGCTGCCCTAAGGCGCAACCAAGT
34	NSP14	1	GGGATCGCTTACACTCACCCTCTGG	ACACGAGCACTCGTCGCACTCACGG
35	NSP14	2	CAACTGGAATGCGAGTTGTGAAAAG	CACACCGCCACTCCGCACCCCTACC
36	NSP14	3	TCGTATATATCTTGCTATGCAGTAA	CCTGCCCTTCCACTACTTCACTACC
37	NSP15	1	TGGAAAGATAGGGTTTAAGGTGACC	GCAACGACGCCACTGCCGCACTGTC
38	NSP15	2	ACGACGCATCCAACTCTTTGTGGTT	TACCCGACCGTGGCGCGATCACGCC
39	NSP15	3	ACAGTCGTACTCGCAAGACGACGAG	ACGCGGCAGACCTACAATACAAGGA
40	NSP16	1	TTTTTCTGTAGAGTGGGACATCTGC	GGCGAAGACATAGCTCTCGCACATC
41	NSP16	2	AGTGTCCGACAGGGCGAGGGAGGAA	CTAGGCGTACGCATCTGGCGTCCCT
42	NSP16	3	CTAGATTGGGACTCATGCAGTATCG	GCATGCCAAACGCTCGAAAGGGATG
43	S	1	CATGCTAATCGCGGCAGGGCTCTTC	AGTGCAATGTAAGGTATCGTGAATA
44	S	2	CGCTGCGGTCGAACTGGTGGTGGCT	TGACCTCACGCTGAAGTCTCCCACA
45	S	3	CGCGCGGCATTGGGGTGATTAGCCA	CAGAGCGGCACTCCATCACCAGCCA
46	S	4	TTGTACAACCGTTTAGTAGGTGTCC	CCACCCCGATCACGCTCCAGCTCCC
47	ORF3A	1	CGTGACGGGCCGGTCACAACGAGAT	ATATAGGCAATGGGACACCGCAATG
48	ORF3A	2	ACTAAGAGTCTACCTATCAATTAGG	CGGTTGTCGTGGTATCTGATGATAC
49	ORF3A	3	GGTAGAGGTAATGACGTCCCGGGGT	CCCAGCACGCGATACTTCACTGTTG
50	ORF3B	1	TGTGCCATACCATACTATCATCATA	CCCCGGCCTGCAACGCAGTGACTCC
51	ORF3B	2	ACGTATTAGCCGTTTCGCTCCCTCC	GCGCAATCACCGTTACGCGTTCGCA
52	ORF3B	3	GTTGCTGTGTGGTTCCGAATTGCTG	TCAGTCCGACGCTTATCACCACAAG
53	E	1	GCAAGTTAAAGCTTACTTGGGCCTC	CAAATGTATTACCATCCAAGCCTCA
54	E	2	CACGCAAGGCTACGAGTTTTTTCCG	GTACGGTTGGCCCATACCCTCTCTG
55	M	1	TATCTTCGCAATGCTTGGGCTGGCC	GTCCGCCCATCTGCCTCGGCCTAGG
56	M	2	GTAGGTTGTGGGTACGAAGATTTGC	CACATCGCCCCATTGGACCTAGATT
57	M	3	ATGTATCTGTACAGTTGAGTCTATG	CCTGCCACAGGCGAACCGCCTTCTT
58	ORF6	1	AGTAACCTTCTGCATTATGTTCGTT	CCCAGTCCCCCCATCCAACGCGTGC
59	ORF6	2	CGTGCCTATTGGCTGCGCGTTAGGT	CGCACGGACTCGCTTGCAATCACT
60	ORF6	3	TTTCTAGGGACGTCGGCTGAGCGTT	CCACAAGCTCACGGCACCTCCCTAG
61	ORF7A	1	AATTAGCGGTTTGGATGCTCGAAAA	CCCGGCATCCCGACACCGACGCTCC
62	ORF7A	2	ATCGCAGGTAGGAAGGGTCACGCGG	GCCGCGCCACCTTCTGCATCCCACC
63	ORF7A	3	TACTTTAAAGTCAGCTAGTAACGTG	CCAAACGCAATCTACCAATGTATTG
64	ORF7B	1	GAGACTGCGGGTGGGTCGCGCATGT	GTGGCCCGTGCCTACAACGTCCTCT
65	ORF7B	2	GTCGAAGGACGGTGTAAGGTCTCGG	GCCCACGGTTCCCAGGACACCGTGA
66	ORF8	1	ACTGTCAGCATCGATTTCGTAAAGC	GCACTGTCCTCGCGGTTCGTCCCGC
67	ORF8	2	TTACGTCACATCTTAAGGCTCTTAA	CTCGAATGCAACGTCAACCGCCTAA
68	ORF8	3	AGCGTTTGAAAGCATGTCGGGTGTA	AGCGTGATGGGTGGACAGACACCAC
69	N	1	TGTTGCGAGATAGAGTGAGTGCATC	ATTCCCCTCTTGACTGCGTAATGAT
70	N	2	TCAATGACGGTTAGCATACTGCCAT	TGCGCCAAGGCCCCGTGCGAATCCA
71	N	3	TACTATTCATGCGCAATGACTTCCG	CGCCGCCATGTGACTCGCCGTGGAC
72	N	4	GGGACGGAGGGGGAGGCAACGGTTA	CGCGTAGCTCATCAACGCTTCTCGC
73	N	5	TATATTTAGCGTTGGGACGCGACCG	TACAGAAACACGGATCCTGAACGGC
74	N	6	TCCATGCATAGGGGCTGAAGGCGGT	CCCTCTCCTGCACACATCGCACATA
75	ORF9B	1	AGCCACGATGGCGATCAGACCTGAC	CCCCCCTGACTCACGTCTGCGATGG
76	ORF9B	2	CATCCCATGGTATTGGACCCCATT	CAGGTCGTGTGCTACTCTACGTCCG
77	ORF9B	3	CTTGTGATGTGTCTTTTAGAGCGGC	CCTCTCCGCCCGCGATAACCTGCAC
78	ORF9C	1	ACTGGGATGTGGGGAGGGCGGGAGG	CAGACACCCATACTCCCTCGCCGTA
79	ORF9C	2	GAACATGCAGGGAATCGCACCTCGC	CCCAGCAACCAAGTACCTACATGCC
80	ORF9C	3	TGTCTGGGGCTAGGTCTCCTGCGAC	TGATGGGCCGACCTCACGCCTCAGA
81	ORF10	1	TGTCTTGGCGGAGCGAGGCAGTGGG	ATCACAACCAGCATACAATGCCCTT
82	ORF10	2	ACAACTGGTAGATTGGTCAATTGCG	CACTCCGCCCCCGTGCACTCCGGAC
