## Supplementary Table 4 for "A map of binary SARS-CoV-2 protein interactions implicates host immune regulation and ubiquitination"

### Sheet: Sheet1
Supplementary Table 4. Genotypes of toolkit strains. Underline indicates antisense orientation.
Study	Strain	Genotype
Yachie et al., 2016	RY1010	MATa, leu2-3,112, trp1-901, his3-200, ura3-52, gal4∆, gal80∆, GAL2pr-ADE2, LYS2::GAL1pr-HIS3, MET2::GAL7pr-lacZ, cyh2R, can1∆::CMVpr-rtTA-KanMX4
Yachie et al., 2016	RY1030	MATα, leu2-3,112, trp1-901, his3-200, ura3-52, gal4∆, gal80∆, GAL2pr-ADE2, LYS2::GAL1pr-HIS3, MET2::GAL7pr-lacZ, cyh2R, can1∆::tADH1-tetO2-Cre-tCYC1-KanMX4
This study	RY3011	As RY1010, except
		∆ura3::GAL1p-yosfGFP-tADH1-TDH1pr-NAT-TDH1t,
		∆ho::PGKt-klURA-PGKpr*-GAL1pr-yosfGFP-tADH1, can1∆::tADH1-tetO2-Cre-tCYC1-KanMX4
This study	RY3031	As RY1030, except
		∆ura3::GAL1p-yosfGFP-tADH1-TDH1pr-NAT-TDH1t,
		∆ho::PGKt-klURA-PGKpr-GAL1pr-yosfGFP-tADH1, can1∆::CMVpr-rtTA-KanMX4
		*underline indicates anti-sense orientation
