## Supplementary Table 5 for "A map of binary SARS-CoV-2 protein interactions implicates host immune regulation and ubiquitination"

### Sheet: y2h_unique
Supplementary Table 5. A curated list of previously identified binary interactions between SARS-CoV-1 and human proteins.
Index	Host gene ID	Host gene symbol	Virus gene	PPI	Source Pubmed ID
1	3178	HNRNPA1	N	HNRNPA1-N	15862300
2	689	BTF3	NSP10	BTF3-NSP10	16157265
3	4513	COX2	NSP10	COX2-NSP10	16157265
4	4539	ND4L	NSP10	ND4L-NSP10	16157265
5	22809	ATF5	NSP10	ATF5-NSP10	16157265
6	6449	SGTA	ORF7A	SGTA-ORF7A	16580632
7	7329	UBE2I	N	UBE2I-N	17037517
8	857	CAV1	ORF3A	CAV1-ORF3A	17947532
9	8665	EIF3F	S	EIF3F-S	18231581
10	1915	EEF1A1	N	EEF1A1-N	18448518
11	1655	DDX5	NSP13	DDX5-NSP13	19224332
12	2972	BRF1	ORF6	BRF1-ORF6	22046132
13	7917	BAT3	NSP1	BAT3-NSP1	22046132
14	10540	DCTN2	ORF6	DCTN2-ORF6	22046132
15	23429	RYBP	NSP13	RYBP-NSP13	22046132
16	81926	ABHD17A	NSP12	ABHD17A-NSP12	22046132
17	2280	FKBP1A	NSP1	FKBP1A-NSP1	22046132
18	1155	TBCB	NSP12	TBCB-NSP12	22046132
19	3223	HOXC6	NSP12	HOXC6-NSP12	22046132
20	710	SERPING1	NSP13	SERPING1-NSP13	22046132
21	2011	MARK2	NSP13	MARK2-NSP13	22046132
22	4140	MARK3	NSP13	MARK3-NSP13	22046132
23	710	SERPING1	NSP14	SERPING1-NSP14	22046132
24	710	SERPING1	NSP2	SERPING1-NSP2	22046132
25	2280	FKBP1A	NSP5	FKBP1A-NSP5	22046132
26	2972	BRF1	NSP6	BRF1-NSP6	22046132
27	3671	ISLR	NSP6	ISLR-NSP6	22046132
28	10540	DCTN2	NSP6	DCTN2-NSP6	22046132
29	379	ARL4D	NSP7	ARL4D-NSP7	22046132
30	3936	LCP1	NSP7	LCP1-NSP7	22046132
31	710	SERPING1	NSP8	SERPING1-NSP8	22046132
32	1975	EIF4B	NSP8	EIF4B-NSP8	22046132
33	2023	ENO1	NSP9	ENO1-NSP9	22046132
34	4331	MNAT1	NSP12	MNAT1-NSP12	22046132
35	4705	NDUFA10	NSP12	NDUFA10-NSP12	22046132
36	4828	NMB	NSP4	NMB-NSP4	22046132
37	5204	PFDN5	NSP12	PFDN5-NSP12	22046132
38	5431	POLR2B	NSP12	POLR2B-NSP12	22046132
39	5478	PPIA	NSP15	PPIA-NSP15	22046132
40	5478	PPIA	NSP1	PPIA-NSP1	22046132
41	7013	TERF1	NSP8	TERF1-NSP8	22046132
42	7177	TPSAB1	NSP12	TPSAB1-NSP12	22046132
43	7507	XPA	NSP5	XPA-NSP5	22046132
44	7531	YWHAE	NSP7	YWHAE-NSP7	22046132
45	7681	MKRN3	NSP3	MKRN3-NSP3	22046132
46	8314	BAP1	NSP7	BAP1-NSP7	22046132
47	8883	NAE1	NSP7	NAE1-NSP7	22046132
48	9360	PPIG	NSP1	PPIG-NSP1	22046132
49	10443	N4BP2L2	NSP5	N4BP2L2-NSP5	22046132
50	10443	N4BP2L2	NSP13	N4BP2L2-NSP13	22046132
51	10465	PPIH	NSP1	PPIH-NSP1	22046132
52	10540	DCTN2	NSP14	DCTN2-NSP14	22046132
53	11123	RCAN3	NSP1	RCAN3-NSP1	22046132
54	11200	CHEK2	NSP13	CHEK2-NSP13	22046132
55	23564	DDAH2	NSP7	DDAH2-NSP7	22046132
56	23609	MKRN2	NSP3	MKRN2-NSP3	22046132
57	25978	CHMP2B	NSP12	CHMP2B-NSP12	22046132
58	25978	CHMP2B	NSP9	CHMP2B-NSP9	22046132
59	27031	NPHP3	NSP9	NPHP3-NSP9	22046132
60	27031	NPHP3	NSP2	NPHP3-NSP2	22046132
61	28969	BZW2	NSP8	BZW2-NSP8	22046132
62	51177	PLEKHO1	NSP7	PLEKHO1-NSP7	22046132
63	54535	CCHCR1	NSP12	CCHCR1-NSP12	22046132
64	54976	C20orf27	NSP5	C20orf27-NSP5	22046132
65	55506	H2AFY2	NSP8	H2AFY2-NSP8	22046132
66	57035	RSRP1	NSP9	RSRP1-NSP9	22046132
67	57409	MIF4GD	NSP7	MIF4GD-NSP7	22046132
68	57727	NCOA5	NSP7	NCOA5-NSP7	22046132
69	57862	ZNF410	NSP3	ZNF410-NSP3	22046132
70	64499	TPSB2	NSP12	TPSB2-NSP12	22046132
71	79589	RNF128	NSP7	RNF128-NSP7	22046132
72	81887	LAS1L	NSP1	LAS1L-NSP1	22046132
73	81887	LAS1L	NSP4	LAS1L-NSP4	22046132
74	81889	FAHD1	NSP9	FAHD1-NSP9	22046132
75	81926	ABHD17A	NSP3	ABHD17A-NSP3	22046132
76	116841	SNAP47	NSP9	SNAP47-NSP9	22046132
77	116841	SNAP47	NSP12	SNAP47-NSP12	22046132
78	132299	OCIAD2	NSP13	OCIAD2-NSP13	22046132
79	162989	DEDD2	NSP2	DEDD2-NSP2	22046132
80	283537	SLC46A3	NSP2	SLC46A3-NSP2	22046132
81	408050	NOMO3	NSP8	NOMO3-NSP8	22046132
82	5204	PFDN5	ORF3A	PFDN5-ORF3A	22046132
83	7531	YWHAE	ORF3A	YWHAE-ORF3A	22046132
84	10540	DCTN2	ORF3A	DCTN2-ORF3A	22046132
85	213	ALB	ORF3B	ALB-ORF3B	22046132
86	710	SERPING1	ORF3B	SERPING1-ORF3B	22046132
87	10540	DCTN2	ORF3B	DCTN2-ORF3B	22046132
88	64093	SMOC1	ORF7A	SMOC1-ORF7A	22046132
89	79001	VKORC1	ORF7A	VKORC1-ORF7A	22046132
90	710	SERPING1	ORF7B	SERPING1-ORF7B	22046132
91	819	CAMLG	ORF7B	CAMLG-ORF7B	22046132
92	7917	BAT3	ORF8A	BAT3-ORF8A	22046132
93	4140	MARK3	ORF9B	MARK3-ORF9B	22046132
94	5683	PSMA2	ORF9B	PSMA2-ORF9B	22046132
95	6218	RPS17	ORF9B	RPS17-ORF9B	22046132
96	6224	RPS20	ORF9B	RPS20-ORF9B	22046132
97	1653	DDX1	NSP14	DDX1-NSP14	28643204
